# Genomic Analysis of *Salmonella enterica* from cattle, beef and humans in the Greater Tamale Metropolis of Ghana

**DOI:** 10.1101/2024.10.03.616133

**Authors:** Gabriel Temitope Sunmonu, Courage Kosi Setsoafia Saba, Erkison Ewomazino Odih, Opoku Bright, Eric Edem Yao Osei, Alfred Mensah, Saeed Abdallah, Abdul-Razak Alhassan, Stephen Wilson Kpordze, Olabisi C Akinlabi, Anderson O Oaikhena, Beverly Egyir, Iruka N Okeke

**Affiliations:** Department of Pharmaceutical Microbiology, Faculty of Pharmacy, University of Ibadan, Nigeria; Department of Microbiology, Faculty of Biosciences, University for Development Studies, Tamale, Ghana; Department of Biotechnology and Molecular Biology, Faculty of Biosciences, University for Development Studies, Tamale, Ghana; Department of Bacteriology, Noguchi Memorial Institute for Medical Research, University of Ghana, Accra-Ghana

## Abstract

*Salmonella enterica* is a bacterial foodborne pathogen notorious for infecting humans and animals. Proper control of *Salmonella* requires routine surveillance and interventions across the food-production chain. However, due to limited resources the dynamics and transmission of non-typhoidal *Salmonella* serotypes remain poorly understood in several African settings, including within Ghana. Here, we employed bacterial culture and whole genome sequencing (WGS) to investigate the prevalence, virulence and antimicrobial resistance determinants of *Salmonella enterica* isolates from beef, cattle blood and human patient stool in Greater Tamale Metropolis, Ghana. Enrichment and culture of the specimens yielded 62 isolates in total from beef (31), bovine blood (28) and human diarrhoeal specimens (3). We identified at least 15 STs and 18 different *Salmonella* serovars. The most common serovars detected were Poona (n=13), Montevideo (n=10) and Poano (n=7) with S. Montevideo being the most common from cattle blood. Thirty-two isolates belonged to novel sequence types (STs), with ST2609 (n=9) being most common. Four raw beef isolates harboured at least one gene conferring resistance to beta-lactam (*bla*_TEM-1_), chloramphenicol (*catA*), fosfomycin (*fosA7*), quinolone (*qnrD1*) or tetracycline (*tet*(A)). Eight isolates carried at an IncF, IncI and/orCol3M plasmid replicon. This study recovered *Salmonella*, often belonging to previously undocumented STs, at high frequencies from cattle and beef and demonstrated that isolates from human diarrhoeal patients are closely related to bovine isolates. The data highlight the need for broader and sustained surveillance and the urgent need for food safety interventions in Ghana.
