## Supplementary Table 1 for "Genomic Analysis of *Salmonella enterica* from cattle, beef and humans in the Greater Tamale Metropolis of Ghana"

id	species	study_accession	biosample_accession	sample_accession	experiment_accession	run_accession	submission_accession
GH-CKS-103B_S4	Salmonella enterica	PRJEB58695	SAMEA112647713	ERS14645439	ERX10334964	ERR10891742	ERA20634329
GH-CKS-105B_S5	Salmonella enterica	PRJEB58695	SAMEA112647714	ERS14645440	ERX10348518	ERR10907323	ERA20700058
GH-CKS-106B_S6	Salmonella enterica	PRJEB58695	SAMEA112647716	ERS14645442	ERX10334967	ERR10891746	ERA20634398
GH-CKS-114B_S43	Salmonella enterica	PRJEB58695	SAMEA112647717	ERS14645443	ERX10334968	ERR10891747	ERA20634437
GH-CKS-115B_S7	Salmonella enterica	PRJEB58695	SAMEA112647718	ERS14645444	ERX10334969	ERR10891748	ERA20634457
GH-CKS-11B_S17	Salmonella enterica	PRJEB58695	SAMEA112647720	ERS14645445	ERX10334971	ERR10891751	ERA20634511
GH-CKS-124B_S12	Salmonella enterica	PRJEB58695	SAMEA112647721	ERS14645446	ERX10334972	ERR10891752	ERA20634537
GH-CKS-13B_S3	Salmonella enterica	PRJEB58695	SAMEA112647722	ERS14645447	ERX10334974	ERR10891755	ERA20634580
GH-CKS-18B_S24	Salmonella enterica	PRJEB58695	SAMEA112647723	ERS14645448	ERX10335058	ERR10891840	ERA20634604
GH-CKS-20B_S41	Salmonella enterica	PRJEB58695	SAMEA112647724	ERS14645449	ERX10335059	ERR10891841	ERA20634611
GH-CKS-21B_S16	Salmonella enterica	PRJEB58695	SAMEA112647725	ERS14645450	ERX10335060	ERR10891843	ERA20634630
GH-CKS-23B_S10	Salmonella enterica	PRJEB58695	SAMEA112647726	ERS14645451	ERX10335062	ERR10891845	ERA20634651
GH-CKS-27B_S9	Salmonella enterica	PRJEB58695	SAMEA112647727	ERS14645452	ERX10335064	ERR10891848	ERA20634667
GH-CKS-28B_S27	Salmonella enterica	PRJEB58695	SAMEA112647728	ERS14645453	ERX10335066	ERR10891850	ERA20634702
GH-CKS-2B_S2	Salmonella enterica	PRJEB58695	SAMEA112647729	ERS14645454	ERX10335067	ERR10891852	ERA20634758
GH-CKS-3B_S15	Salmonella enterica	PRJEB58695	SAMEA112647730	ERS14645455	ERX10348519	ERR10907324	ERA20700059
GH-CKS-47B_S8	Salmonella enterica	PRJEB58695	SAMEA112647731	ERS14645456	ERX10335070	ERR10891855	ERA20634793
GH-CKS-4B_S14	Salmonella enterica	PRJEB58695	SAMEA112647732	ERS14645457	ERX10348520	ERR10907325	ERA20700060
GH-CKS-67B_S4	Salmonella enterica	PRJEB58695	SAMEA112647733	ERS14645458	ERX10348521	ERR10907327	ERA20700062
GH-CKS-74B_S4	Salmonella enterica	PRJEB58695	SAMEA112647734	ERS14645459	ERX10335072	ERR10891858	ERA20634881
GH-CKS-78B_S5	Salmonella enterica	PRJEB58695	SAMEA112647735	ERS14645460	ERX10335075	ERR10891862	ERA20634920
GH-CKS-83B_S6	Salmonella enterica	PRJEB58695	SAMEA112647736	ERS14645461	ERX10348522	ERR10907328	ERA20700063
GH-CKS-84B_S10	Salmonella enterica	PRJEB58695	SAMEA112647738	ERS14645462	ERX10348523	ERR10907329	ERA20700064
GH-CKS-88B_S13	Salmonella enterica	PRJEB58695	SAMEA112647739	ERS14645463	ERX10348524	ERR10907331	ERA20700066
GH-CKS-92B_S24	Salmonella enterica	PRJEB58695	SAMEA112647740	ERS14645464	ERX10348525	ERR10907333	ERA20700068
GH-CKS-BC-100_S8	Salmonella enterica	PRJEB58695	SAMEA112647742	ERS14645465	ERX10348526	ERR10907335	ERA20700070
GH-CKS-BC-60_S22	Salmonella enterica	PRJEB58695	SAMEA112647744	ERS14645467	ERX10348527	ERR10907336	ERA20700071
GH-CKS-BC-68_S23	Salmonella enterica	PRJEB58695	SAMEA112647747	ERS14645470	ERX10348528	ERR10907337	ERA20700072
GH-CKS-BC-69_S19	Salmonella enterica	PRJEB58695	SAMEA112647748	ERS14645471	ERX10335088	ERR10891880	ERA20635439
GH-CKS-BC-70_S20	Salmonella enterica	PRJEB58695	SAMEA112647753	ERS14645476	ERX10348529	ERR10907339	ERA20700074
GH-CKS-BC-72_S21	Salmonella enterica	PRJEB58695	SAMEA112647755	ERS14645478	ERX10335095	ERR10891892	ERA20635562
GH-CKS-BC-73_S16	Salmonella enterica	PRJEB58695	SAMEA112647756	ERS14645479	ERX10348531	ERR10907344	ERA20700079
GH-CKS-BC-77_S17	Salmonella enterica	PRJEB58695	SAMEA112647758	ERS14645481	ERX10335097	ERR10891895	ERA20635637
GH-CKS-BC-79_S18	Salmonella enterica	PRJEB58695	SAMEA112647760	ERS14645483	ERX10348534	ERR10907348	ERA20700083
GH-CKS-BC-80_S23	Salmonella enterica	PRJEB58695	SAMEA112647761	ERS14645484	ERX10348535	ERR10907350	ERA20700085
GH-CKS-BC84_S1	Salmonella enterica	PRJEB58695	SAMEA112647763	ERS14645486	ERX10335099	ERR10891898	ERA20635756
GH-CKS-BC-85_S15	Salmonella enterica	PRJEB58695	SAMEA112647764	ERS14645487	ERX10335102	ERR10891902	ERA20635812
GH-CKS-BC-90_S11	Salmonella enterica	PRJEB58695	SAMEA112647766	ERS14645489	ERX10348538	ERR10907355	ERA20700090
GH-CKS-BC-92_S11	Salmonella enterica	PRJEB58695	SAMEA112647767	ERS14645490	ERX10348539	ERR10907356	ERA20700091
GH-CKS-BC-93_S12	Salmonella enterica	PRJEB58695	SAMEA112647768	ERS14645491	ERX10335106	ERR10891909	ERA20636141
GH-CKS-BC56_S33	Salmonella enterica	PRJEB58695	SAMEA112647743	ERS14645466	ERX10335080	ERR10891869	ERA20635161
GH-CKS-BC61_S28	Salmonella enterica	PRJEB58695	SAMEA112647745	ERS14645468	ERX10335083	ERR10891873	ERA20635261
GH-CKS-BC64_S6	Salmonella enterica	PRJEB58695	SAMEA112647746	ERS14645469	ERX10335084	ERR10891875	ERA20635311
GH-CKS-BC71_S36	Salmonella enterica	PRJEB58695	SAMEA112647754	ERS14645477	ERX10348530	ERR10907341	ERA20700076
GH-CKS-BC74_S37	Salmonella enterica	PRJEB58695	SAMEA112647757	ERS14645480	ERX10348532	ERR10907345	ERA20700080
GH-CKS-BC79B_S12	Salmonella enterica	PRJEB58695	SAMEA112647759	ERS14645482	ERX10348533	ERR10907346	ERA20700081
GH-CKS-BC81_S38	Salmonella enterica	PRJEB58695	SAMEA112647762	ERS14645485	ERX10348536	ERR10907352	ERA20700087
GH-CKS-BC87_S8	Salmonella enterica	PRJEB58695	SAMEA112647765	ERS14645488	ERX10348537	ERR10907353	ERA20700088
GH-CKS-BC98_S2	Salmonella enterica	PRJEB58695	SAMEA112647769	ERS14645492	ERX10348540	ERR10907358	ERA20700093
GH-CKS-CH-12_S7	Salmonella enterica	PRJEB58695	SAMEA112647770	ERS14645493	ERX10348541	ERR10907359	ERA20700094
GH-CKS-CH-13_S9	Salmonella enterica	PRJEB58695	SAMEA112647771	ERS14645494	ERX10348542	ERR10907360	ERA20700095
GH-CKS-CH-24_S10	Salmonella enterica	PRJEB58695	SAMEA112647772	ERS14645495	ERX10335111	ERR10891915	ERA20636227
GH-CSK-100B_S25	Salmonella enterica	PRJEB58695	SAMEA112647773	ERS14645496	ERX10335112	ERR10891916	ERA20636274
GH-CSK-37B_S1	Salmonella enterica	PRJEB58695	SAMEA112647774	ERS14645497	ERX10335115	ERR10891920	ERA20636409
GH-CSK-65B_S27	Salmonella enterica	PRJEB58695	SAMEA112647775	ERS14645498	ERX10335117	ERR10891923	ERA20636496
GH-CSK-71B_S28	Salmonella enterica	PRJEB58695	SAMEA112647776	ERS14645499	ERX10335119	ERR10891926	ERA20636557
GH-CSK-87B_S29	Salmonella enterica	PRJEB58695	SAMEA112647936	ERS14645659	ERX10335122	ERR10891930	ERA20636617
GH-CSK-BC62_S3	Salmonella enterica	PRJEB58695	SAMEA112647937	ERS14645660	ERX10348543	ERR10907362	ERA20700097
GH-CSK-BC65_S2	Salmonella enterica	PRJEB58695	SAMEA112647938	ERS14645661	ERX10335130	ERR10891944	ERA20636716
GH-CSK-BC67_S4	Salmonella enterica	PRJEB58695	SAMEA112647944	ERS14645667	ERX10335156	ERR10891970	ERA20636760
GH-CSK-BC78_S5	Salmonella enterica	PRJEB58695	SAMEA112647969	ERS14645692	ERX10348544	ERR10907364	ERA20700099
GH-CSK-BC88_S7	Salmonella enterica	PRJEB58695	SAMEA112647970	ERS14645693	ERX10335157	ERR10891972	ERA20636880
GH-CSK-72B_S26	Proteus mirabilis	PRJEB58695	SAMEA112647712	ERS14645438	ERX10334961	ERR10891739	ERA20634271
