## Supplementary Table 2 for "Genomic Analysis of *Salmonella enterica* from cattle, beef and humans in the Greater Tamale Metropolis of Ghana"

Sample ID	Initial ST	aroC	dnaN	hemD	hisD	purE	sucA	thrA	Assigned ST	aroC	dnaN	hemD	hisD	purE	sucA	thrA
GH-CKS-105B_S5	306	111	47	49	16	41	15	4	306	111	47	49	16	41	15	4
GH-CKS-106B_S6	308	22	104	25	113	12	83	4	308	22	104	25	113	12	83	4
GH-CKS-124B_S12	308	22	104	25	113	12	83	4	308	22	104	25	113	12	83	4
GH-CKS-74B_S4	321	119	10	17	42	12	13	4	321	119	10	17	42	12	13	4
GH-CKS-18B_S24	411	11	10	25	42	40	13	4	411	11	10	25	42	40	13	4
GH-CKS-BC-92_S11	411	11	10	25	42	40	13	4	411	11	10	25	42	40	13	4
GH-CKS-BC98_S2	411	11	10	25	42	40	13	4	411	11	10	25	42	40	13	4
GH-CSK-37B_S1	411	11	10	25	42	40	13	4	411	11	10	25	42	40	13	4
GH-CKS-BC-68_S23	516	84	11	16	42	40	71	4	516	84	11	16	42	40	71	4
GH-CKS-BC-72_S21	516	84	11	16	42	40	71	4	516	84	11	16	42	40	71	4
GH-CKS-BC-73_S16	516	84	11	16	42	40	71	4	516	84	11	16	42	40	71	4
GH-CKS-BC71_S36	516	84	11	16	42	40	71	4	516	84	11	16	42	40	71	4
GH-CKS-92B_S24	2152	13	80	25	16	40	58	4	2152	13	80	25	16	40	58	4
GH-CKS-BC61_S28	2152	13	80	25	16	40	58	4	2152	13	80	25	16	40	58	4
GH-CKS-CH-13_S9	2152	13	80	25	16	40	58	4	2152	13	80	25	16	40	58	4
GH-CSK-87B_S29	2176	360	18	8	122	206	97	36	2176	360	18	8	122	206	97	36
GH-CKS-23B_S10	2609	22	104	25	113	562	107	4	2609	22	104	25	113	562	107	4
GH-CKS-47B_S8	2609	22	104	25	113	562	107	4	2609	22	104	25	113	562	107	4
GH-CKS-BC-69_S19	2609	22	104	25	113	562	107	4	2609	22	104	25	113	562	107	4
GH-CKS-BC-70_S20	2609	22	104	25	113	562	107	4	2609	22	104	25	113	562	107	4
GH-CSK-65B_S27	2609	22	104	25	113	562	107	4	2609	22	104	25	113	562	107	4
GH-CSK-BC62_S3	2609	22	104	25	113	562	107	4	2609	22	104	25	113	562	107	4
GH-CSK-BC65_S2	2609	22	104	25	113	562	107	4	2609	22	104	25	113	562	107	4
GH-CSK-BC67_S4	2609	22	104	25	113	562	107	4	2609	22	104	25	113	562	107	4
GH-CSK-BC78_S5	2609	22	104	25	113	562	107	4	2609	22	104	25	113	562	107	4
GH-CKS-103B_S4	6829	14	883	8	163	95	8	1044	6829	14	883	8	163	95	8	1044
GH-CKS-2B_S2	7643	61	46	25	183	9	9	368	7643	61	46	25	183	9	9	368
GH-CKS-11B_S17	8515	11	11	48	1621	35	15	4	8515	11	11	48	1621	35	15	4
GH-CSK-100B_S25	8515	11	11	48	1621	35	15	4	8515	11	11	48	1621	35	15	4
GH-CKS-21B_S16	8631	412	193	8	156	6	79	139	8631	412	193	8	156	6	79	139
GH-CKS-BC56_S33	2609*	22	104	25	113*	562	107	4	10442	22	104	25	1890	562	107	4
GH-CKS-114B_S43	411*	11	10	25	42	40	13	4*	10435	11	10	25	42	40	13	1601
GH-CKS-20B_S41	Novel	126	10	16	199	109	174	22	10437	126	10	16	199	109	174	22
GH-CKS-27B_S9	Novel	19	507	8	20	89	9	97	10438	19	507	8	20	89	9	97
GH-CKS-BC-79_S18	Novel	126	169	16	199	109	174	22	10439	126	169	16	199	109	174	22
GH-CKS-BC-80_S23	Novel	126	169	16	199	109	174	22	10439	126	169	16	199	109	174	22
GH-CKS-BC-90_S11	Novel	126	169	16	199	109	174	22	10439	126	169	16	199	109	174	22
GH-CKS-BC64_S6	Novel	126	169	16	199	109	174	22	10439	126	169	16	199	109	174	22
GH-CSK-BC88_S7	Novel	126	169	16	199	109	174	22	10439	126	169	16	199	109	174	22
GH-CKS-115B_S7	Novel*	203*	37	8	196	95	74	413*	10436	1559	37	8	196	95	74	1602
GH-CKS-13B_S3	Novel*	203*	37	8	196	95	74	413*	10436	1559	37	8	196	95	74	1602
GH-CKS-28B_S27	Novel*	11	11*	587*	1621*	35	866*	4	8515	11	11	48	1621	35	15	4
GH-CKS-3B_S15	Novel*	417	84	3	78	71*	146*	664	10463	417	84	3	78	1536	1402	664
GH-CKS-4B_S14	Novel*	417	84	3	78	71*	146*	664	10463	417	84	3	78	1536	1402	664
GH-CKS-67B_S4	Novel*	1112	1055	8	631*	6	207	105	10462	1112	1055	8	1894	6	207	105
GH-CKS-78B_S5	Novel*	150	945*	111	4	572	404	166	10440	150	1314	111	4	572	404	166
GH-CKS-83B_S6	Novel*	203*	37	8	196	95	74	413*	10436	1559	37	8	196	95	74	1602
GH-CKS-84B_S10	Novel*	1112	1055	8	631*	6	207	105	10462	1112	1055	8	1894	6	207	105
GH-CKS-88B_S13	Novel*	17	73	7	1167*	169	186	1	10461	17	73	7	1893	169	186	1
GH-CKS-BC-100_S8	Novel*	371	112	3	103	2	46*	553	10441	371	112	3	103	2	1399	553
GH-CKS-BC-60_S22	Novel*	22	104	401*	113	562	107	4	2609	22	104	25	113	562	107	4
GH-CKS-BC-77_S17	Novel*	371	112	3	103	2	46*	553	10441	371	112	3	103	2	1399	553
GH-CKS-BC-85_S15	Novel*	371	112	3	103	2	46*	553	10441	371	112	3	103	2	1399	553
GH-CKS-BC-93_S12	Novel*	371	112	3	103	2	46*	553	10441	371	112	3	103	2	1399	553
GH-CKS-BC74_S37	Novel*	371	112	3	103	2	46*	553	10441	371	112	3	103	2	1399	553
GH-CKS-BC79B_S12	Novel*	309*	112	3	103	2	46*	553	10441	371	112	3	103	2	1399	553
GH-CKS-BC81_S38	Novel*	371	112	3	103	2	46*	553	10441	371	112	3	103	2	1399	553
GH-CKS-BC84_S1	Novel*	371	112	3	103	2	46*	553	10441	371	112	3	103	2	1399	553
GH-CKS-BC87_S8	Novel*	126	169	16	199	1183*	174	22	10439	126	169	16	199	109	174	22
GH-CKS-CH-12_S7	Novel*	371	112	3	103	2	46*	553	10441	371	112	3	103	2	1399	553
GH-CKS-CH-24_S10	Novel*	371	112	3	103	2	46*	553	10441	371	112	3	103	2	1399	553
GH-CSK-71B_S28	Novel*	150	945*	111	4	572	404	166	10440	150	1314	111	4	572	404	166
